# Power-law behaviour of transcription factor dynamics at the single-molecule level implies a continuum affinity model

**DOI:** 10.1101/637355

**Authors:** David A. Garcia, Gregory Fettweis, Diego M. Presman, Ville Paakinaho, Christopher Jarzynski, Arpita Upadhyaya, Gordon L. Hager

## Abstract

Single-molecule tracking (SMT) allows the study of transcription factor (TF) dynamics in the nucleus, giving important information regarding the search and binding behaviour of these proteins in the nuclear environment. Dwell time distributions for most TFs have been described by SMT to follow bi-exponential behaviour. This is consistent with the existence of two discrete populations bound to chromatin *in vivo*, one non-specifically bound to chromatin (i.e. searching mode) and another specifically bound to target sites, as originally defined by decades of biochemical studies. However, alternative models have started to emerge, from multiple exponential components to power-law distributions. Here, we present an analytical pipeline with an unbiased model selection approach based on different statistical metrics to determine the model that best explains SMT data. We found that a broad spectrum of TFs (including glucocorticoid receptor, oestrogen receptor, FOXA1, CTCF) follow a power-law distribution, blurring the temporal line between non-specific and specific binding, and suggesting that productive binding may involve longer binding events than previously thought. We propose a continuum of affinities model to explain the experimental data, consistent with the movement of TFs through complex interactions with multiple nuclear domains as well as binding and searching on the chromatin template.
