## Supplementary material for "Power-law behaviour of transcription factor dynamics at the single-molecule level implies a continuum affinity model": Table S1

### Sheet: TF_Fitting
					Evidence			Delta-BIC1
	Acquisition Interval (ms)	Exposure (ms)	Number of Tracks	Number of Cells	Bi-exponential	Power-Law	Triple-exponential	Bi-exponential	Triple-exponential
Halo-GR (Cort)	200	10	9374	67	-119.2	65.7	-69.2	62.78	55.62
Halo-GR (Cort)	200	100	23172	65	-996.054	75.9706	-79.4925	466.919	62.8871
Halo-GR (Cort)	500	500	37953	34	-2255.15	2251.63	-6428.35	1047.3	2988.29
Halo-GR (Cort)	1000	500	15732	30	-701.67	698.148	-1049.01	331.063	508.505
Halo-GR (dex)	200	100	29211	40	-2028.52	2005.55	-2009.12	942.757	952.622
Halo-GR (Cort Wash 20 min)	200	100	22530	62	-601.395	597.873	-8662.13	284.982	4014.77
Halo-GR (Cort Wash 4h)	200	100	16611	61	-503.348	374.243	-377.765	239.489	198.655
Snap-GR (Cort)	200	10	9630	50	-316.442	190.364	-193.886	153.829	115.216
Halo Alone	200	10	19436	64	62.0126	-65.5344	-213.62	-21.5117	91.7672
Halo-ER	200	10	17823	60	-1455.05	1451.53	-1497.17	678.562	716.55
Halo-FOXA1	200	10	12864	41	-615.783	57.4241	-60.9459	291.931	54.7445
Halo-SMARCA4	200	10	7023	50	-374.656	371.134	-679.843	179.978	337.03
Halo-CTCF	2000	10	11606	48	-47.7839	38.675	-43.6011	29.7981	45.0798
Halo-GR (dex, stable)	200	10	16450	60	-1107.1	1103.6	-11671	518.4	5402.2
Halo-GR (dex, transient)	200	10	7068	60	-408.8	405.3	-4211.3	195.86	1963.8
Halo-GR (Cort) uTrack	100	200	11890	40	-817.9	349.8	-353.3	384.9	186.9

### Sheet: Histone_Fitting
	Acquisition Interval (ms)	Exposure (ms)	Number of Tracks	Number of Cells	Evidence	Delta-BIC1
					Triple-exponential	Triple-exponential
Halo-H2B	200	10	36625	100	936.69	411.711
Halo-H2B	200	100	40652	63	1451.22	648.224
Halo-H2B	500	500	20307	36	1993.76	898.953
Halo-H2B	1000	500	15823	20	4372.25	1994.16
Halo-H2B	2000	10	11047	66	0.090757	-18.2045
Halo-H3	200	10	11708	59	594.71	256.288
Halo-H4	200	10	15601	43	496.473	210.798
